# Unravelling the developmental and functional significance of an ancient Argonaute duplication

**DOI:** 10.1101/2020.02.04.933887

**Authors:** Arie Fridrich, Vengamanaidu Modepalli, Magda Lewandowska, Reuven Aharoni, Yehu Moran

**Author notes:** These authors contributed equally to this work (Arie Fridrich, Vengamanaidu Modepalli).

## Abstract

microRNAs (miRNAs), base-pair to messenger RNA targets and guide Argonaute proteins to mediate their silencing. This target regulation is considered crucial for animal physiology and development. However, this notion is based exclusively on studies in bilaterians, which comprise almost all lab model animals. To fill this glaring phylogenetic gap, we characterized the functions of two Argonaute paralogs in the sea anemone *Nematostella vectensis* of the phylum Cnidaria, which is separated from bilaterians by ∼600 million years. Using genetic manipulation, Argonaute-immunoprecipitations and high-throughput sequencing we provide experimental evidence for the developmental importance of miRNAs in a non-bilaterian animal. Additionally, we uncover unexpected differential distribution of distinct miRNAs between the two Argonautes and the ability of one of them to load additional types of small RNAs. This enables us to postulate a novel model for evolution of miRNA precursors in sea anemones and their relatives, revealing alternative trajectories for metazoan miRNA evolution.
