## Supplementary table 5 for "Unravelling the developmental and functional significance of an ancient Argonaute duplication"

### Sheet: sRNAseq_AGOkd
#miRNA	A1_I	A1_II	A1_III	cm1_I	cm1_II	cm1_III	A2_I	A2_II	A2_III	cm2_I	cm2_II	cm2_III
cel-lin-4-5p	5896	12133	13603	23665	20181	20155	13715	14789	19991	10265	18644	18203
mmu-miR-125a-5p	1850	2706	2017	6108	5693	4668	2750	4068	5402	2223	4815	3704
mmu-miR-148a-3p	49929	105743	97052	198628	165126	163586	127801	91263	154497	69268	137030	165735
hsa-miR-659-5p	29135	65100	74096	128090	97921	121793	82853	64886	106968	53039	103411	109019
avg:	21702.5	46420.5	46692	89122.8	72230.2	77550.5	56779.8	43751.5	71714.5	33698.8	65975	74165.2
#miRNA	read_count	read_count	read_count	read_count	read_count	read_count	read_count	read_count	read_count	read_count	read_count	read_count
novel-nve-miR-10_guide	0	1	0	1	0	0	0	0	0	0	0	1
novel-nve-miR-10_star	0	0	0	0	0	0	0	0	0	0	0	0
novel-nve-miR-100-1_guide	0	0	1	0	0	2	0	1	2	0	0	0
novel-nve-miR-100-1_star	0	0	0	0	0	0	0	0	0	0	0	0
novel-nve-miR-101-1_guide	0	0	0	0	0	0	0	0	0	0	0	0
novel-nve-miR-101-1_star	0	0	0	0	0	0	0	0	0	0	0	0
novel-nve-miR-102-1_guide	0	0	0	3	0	0	2	3	2	0	0	1
novel-nve-miR-102-1_star	0	0	0	0	0	0	0	0	0	0	0	1
novel-nve-miR-103-1_guide	1	0	0	0	0	0	0	0	0	0	2	0
novel-nve-miR-103-1_star	0	0	0	0	0	0	0	0	1	0	0	0
novel-nve-miR-11_guide	0	0	0	0	0	0	0	0	1	0	0	0
novel-nve-miR-11_star	0	0	0	0	1	0	0	0	1	0	0	1
novel-nve-miR-12_guide	4	2	4	6	4	1	4	7	6	5	6	6
novel-nve-miR-12_star	0	0	1	0	2	1	0	1	0	0	1	0
novel-nve-miR-13_guide	2	1	1	1	3	1	1	2	0	0	0	0
novel-nve-miR-13_star	0	0	0	0	0	0	0	0	1	0	0	0
novel-nve-miR-14_guide	3	5	2	6	3	4	1	2	3	4	5	2
novel-nve-miR-14_star	0	0	1	0	0	0	0	0	1	0	0	0
novel-nve-miR-15_guide	1	2	2	1	0	0	0	0	0	1	0	1
novel-nve-miR-15_star	0	0	1	0	0	0	0	0	0	0	1	0
novel-nve-miR-16_guide	3	3	6	3	0	2	1	0	3	3	2	2
novel-nve-miR-16_star	1	2	5	2	0	2	1	1	0	3	2	0
novel-nve-miR-18_guide	0	0	0	0	0	0	0	0	0	0	0	0
novel-nve-miR-18_star	0	0	0	0	0	0	0	0	0	0	0	0
novel-nve-miR-19_guide	0	1	1	1	0	0	3	1	4	1	0	0
novel-nve-miR-19_star	0	0	0	1	0	0	1	0	1	0	0	0
novel-nve-miR-20_guide	1	5	9	7	6	3	0	3	1	2	6	2
novel-nve-miR-20_star	0	0	0	0	0	0	0	0	0	0	0	0
novel-nve-miR-23_guide	0	1	0	0	1	0	0	0	0	1	0	0
novel-nve-miR-23_star	0	0	0	0	0	0	0	0	0	0	0	0
novel-nve-miR-24_guide	0	0	0	0	1	1	0	0	1	0	1	0
novel-nve-miR-24_star	0	0	0	0	0	0	0	0	0	0	0	0
novel-nve-miR-25_guide	0	0	1	6	2	5	9	8	13	6	1	1
novel-nve-miR-25_star	0	0	0	1	0	0	0	0	0	0	0	0
novel-nve-miR-26_guide	4	11	7	12	3	6	7	8	2	1	4	2
novel-nve-miR-26_star	0	2	3	1	2	4	1	1	0	1	4	0
novel-nve-miR-28_guide	1	3	1	4	7	5	8	4	8	2	1	1
novel-nve-miR-28_star	0	0	0	1	0	1	0	0	0	0	0	0
novel-nve-miR-29_guide	0	0	0	0	0	0	0	0	0	0	0	0
novel-nve-miR-29_star	0	0	0	0	0	0	0	0	0	0	0	0
novel-nve-miR-30_guide	2	0	0	2	0	0	1	2	0	0	1	2
novel-nve-miR-30_star	0	0	0	0	0	0	0	0	0	0	1	1
novel-nve-miR-32_guide	5	11	9	6	4	5	10	4	11	4	7	4
novel-nve-miR-32_star	0	2	1	2	0	1	0	0	0	0	0	2
novel-nve-miR-33_guide	0	0	0	0	0	0	0	0	0	0	0	1
novel-nve-miR-33_star	0	0	0	0	0	0	0	0	0	0	0	0
novel-nve-miR-34_guide	0	0	0	0	0	0	0	0	0	0	0	0
novel-nve-miR-34_star	0	0	0	0	0	0	0	0	0	0	0	0
novel-nve-miR-35_guide	5	8	28	16	11	10	10	18	4	10	9	14
novel-nve-miR-35_star	0	0	0	0	0	0	0	0	0	0	0	0
novel-nve-miR-36-1_guide	0	1	0	1	2	1	0	0	0	0	3	3
novel-nve-miR-36-1_star	0	0	0	0	0	0	0	0	0	0	0	0
novel-nve-miR-37_guide	0	1	2	2	2	1	1	1	0	0	4	2
novel-nve-miR-37_star	0	0	0	0	0	0	0	0	0	0	0	0
novel-nve-miR-38_guide	153	322	362	216	49	59	449	146	531	42	28	94
novel-nve-miR-38_star	0	0	0	0	0	0	0	0	0	0	0	0
novel-nve-miR-39-1_guide	5	16	13	20	6	14	6	3	13	9	10	6
novel-nve-miR-39-1_star	0	0	0	0	0	0	0	0	0	0	1	0
novel-nve-miR-42-a_guide	1	9	13	27	11	13	7	4	5	12	4	10
novel-nve-miR-42-a_star	0	0	0	0	0	0	0	0	0	0	0	0
novel-nve-miR-42-b_guide	0	0	0	0	0	0	0	0	0	0	0	0
novel-nve-miR-42-b_star	0	0	0	0	0	0	0	0	0	0	0	0
novel-nve-miR-43_guide	0	0	0	0	0	0	0	1	1	1	1	0
novel-nve-miR-43_star	0	0	0	0	0	1	0	0	0	0	0	0
novel-nve-miR-44-1_guide	16	21	49	49	29	24	21	26	14	36	30	36
novel-nve-miR-44-1_star	0	0	0	0	0	0	0	0	0	0	0	0
novel-nve-miR-44-2_guide	22	30	78	90	67	44	63	122	33	60	48	77
novel-nve-miR-44-2_star	0	0	0	0	0	0	0	0	0	0	0	0
novel-nve-miR-46_guide	0	0	0	0	0	1	0	0	1	0	0	1
novel-nve-miR-47-1_star	0	0	0	0	0	1	0	0	1	0	0	1
novel-nve-miR-46_star	0	0	0	0	0	0	0	0	0	0	0	0
novel-nve-miR-47-1_guide	0	0	0	8	13	5	17	11	7	4	13	10
novel-nve-miR-48-1_guide	8	7	19	1	3	6	1	4	4	8	10	9
novel-nve-miR-48-1_star	0	0	1	0	0	0	0	0	0	0	0	0
novel-nve-miR-48-2_guide	8	7	19	1	3	6	1	4	4	8	10	9
novel-nve-miR-48-2_star	0	0	1	0	0	0	0	0	0	0	0	0
novel-nve-miR-49_guide	5	37	9	29	46	8	27	41	16	4	23	3
novel-nve-miR-49_star	1	1	0	0	1	0	0	0	0	0	0	0
novel-nve-miR-5_guide	0	4	0	4	1	1	1	0	3	2	0	1
novel-nve-miR-5_star	0	0	0	0	0	0	0	0	0	0	0	0
novel-nve-miR-50_guide	1	0	1	4	0	1	5	2	4	0	3	4
novel-nve-miR-50_star	0	0	0	0	0	0	0	0	0	0	0	0
novel-nve-miR-51_guide	0	1	0	1	0	0	2	1	1	1	2	0
novel-nve-miR-51_star	0	2	0	0	1	0	0	0	1	0	1	0
novel-nve-miR-53_guide	0	2	4	1	3	0	3	5	0	0	0	1
novel-nve-miR-53_star	0	1	1	0	0	0	1	0	0	0	0	0
novel-nve-miR-54_guide	1	3	6	0	3	2	0	0	1	1	5	1
novel-nve-miR-54_star	0	0	0	0	0	0	0	0	0	0	0	0
novel-nve-miR-55_guide	8	13	7	8	9	7	3	3	2	1	10	12
novel-nve-miR-55_star	0	2	2	2	5	2	1	0	0	1	2	2
novel-nve-miR-56_guide	2	7	8	5	2	5	2	6	2	2	4	7
novel-nve-miR-56_star	0	0	0	0	0	1	0	0	2	0	0	0
novel-nve-miR-57_guide	10	16	15	15	6	15	9	13	14	10	11	11
novel-nve-miR-57_star	0	0	0	1	0	0	0	0	4	0	0	1
novel-nve-miR-58_guide	1	0	0	0	0	0	0	0	0	2	0	1
novel-nve-miR-58_star	0	1	0	0	0	0	0	0	0	0	0	0
novel-nve-miR-59_guide	8	22	11	22	25	27	11	16	17	26	22	25
novel-nve-miR-59_star	0	0	0	2	4	5	3	4	1	2	3	1
novel-nve-miR-6_guide	0	4	6	1	2	2	3	2	1	8	3	3
novel-nve-miR-6_star	0	1	1	1	0	0	0	0	1	0	0	1
novel-nve-miR-62_guide	1	1	5	4	4	11	3	2	2	6	11	6
novel-nve-miR-62_star	0	3	2	1	0	2	0	1	1	1	0	0
novel-nve-miR-63_guide	1	4	3	1	2	0	5	5	8	5	1	1
novel-nve-miR-63_star	0	0	0	0	0	0	0	0	0	0	0	0
novel-nve-miR-66_guide	0	0	0	0	0	0	0	0	0	0	0	0
novel-nve-miR-66_star	0	0	0	0	0	0	0	0	0	0	0	0
novel-nve-miR-67_guide	0	0	0	0	0	0	0	0	0	0	0	0
novel-nve-miR-67_star	0	0	0	0	0	0	0	0	0	0	0	0
novel-nve-miR-68_guide	0	1	0	0	0	0	0	0	0	0	0	0
novel-nve-miR-68_star	0	0	0	0	0	0	0	0	0	0	0	0
novel-nve-miR-69_guide	2	0	4	2	3	2	2	3	1	3	0	2
novel-nve-miR-69_star	0	0	0	0	0	0	0	0	0	0	0	0
novel-nve-miR-70_guide	0	0	0	0	0	0	0	0	0	0	0	0
novel-nve-miR-70_star	0	0	0	0	0	0	0	0	0	0	0	0
novel-nve-miR-71_guide	0	0	1	0	0	1	0	0	0	2	2	2
novel-nve-miR-71_star	0	0	0	0	0	0	0	0	0	0	0	0
novel-nve-miR-72_guide	1	1	1	1	1	1	1	0	1	1	1	4
novel-nve-miR-72_star	0	0	0	0	0	0	0	0	0	0	0	0
novel-nve-miR-73_guide	2	2	1	7	6	6	11	7	9	5	10	9
novel-nve-miR-73_star	0	0	0	0	2	2	0	0	0	0	0	0
novel-nve-miR-74_guide	0	0	0	0	0	0	0	0	0	0	0	0
novel-nve-miR-74_star	0	0	0	0	0	0	0	0	0	0	0	0
novel-nve-miR-75_guide	0	0	1	0	2	1	0	1	0	1	1	0
novel-nve-miR-75_star	0	0	0	0	0	0	0	0	0	0	0	0
novel-nve-miR-76_guide	0	0	0	0	0	0	0	0	0	0	0	0
novel-nve-miR-76_star	0	0	0	0	0	0	0	0	0	0	0	0
novel-nve-miR-78_guide	1	0	0	2	5	3	0	0	0	1	1	2
novel-nve-miR-78_star	0	0	0	0	0	0	0	0	0	0	0	0
novel-nve-miR-79_guide	0	0	0	0	0	0	0	0	0	0	0	0
novel-nve-miR-79_star	0	0	0	0	0	0	0	0	0	0	0	0
novel-nve-miR-8_guide	0	0	0	0	1	0	0	2	0	0	0	0
novel-nve-miR-8_star	0	0	0	0	0	0	1	0	0	0	0	0
novel-nve-miR-80_guide	0	1	1	0	0	0	0	0	0	0	1	0
novel-nve-miR-80_star	0	0	0	0	0	0	0	0	0	0	0	0
novel-nve-miR-81_guide	0	1	0	0	0	0	1	0	0	0	0	0
novel-nve-miR-81_star	0	0	0	0	0	0	0	0	0	0	0	0
novel-nve-miR-82_guide	0	0	0	0	0	1	0	0	0	0	0	0
novel-nve-miR-82_star	0	0	0	0	0	0	0	0	0	0	0	0
novel-nve-miR-83_guide	1	3	9	2	0	3	0	2	1	0	1	3
novel-nve-miR-83_star	3	2	5	2	1	0	0	1	0	1	1	2
novel-nve-miR-84_guide	0	1	0	0	1	0	0	0	0	0	0	0
novel-nve-miR-84_star	0	0	0	0	0	0	0	0	0	0	0	0
novel-nve-miR-85_guide	0	0	1	2	0	0	0	0	3	0	0	0
novel-nve-miR-85_star	1	1	0	0	1	0	0	0	2	1	0	0
novel-nve-miR-86_guide	2	0	1	1	0	0	0	0	0	0	1	0
novel-nve-miR-86_star	0	1	0	0	0	1	0	0	0	0	0	0
novel-nve-miR-87_guide	0	0	0	0	0	0	0	0	0	0	0	0
novel-nve-miR-87_star	0	0	0	0	0	0	0	0	0	0	1	0
novel-nve-miR-88_guide	0	1	0	2	2	1	0	2	3	0	0	0
novel-nve-miR-88_star	0	0	0	1	2	2	0	0	1	1	0	0
novel-nve-miR-89_guide	2	2	1	5	7	5	4	2	2	1	2	6
novel-nve-miR-89_star	0	0	0	0	0	0	0	1	0	0	0	0
novel-nve-miR-9_guide	0	0	1	0	3	1	0	1	4	0	1	1
novel-nve-miR-9_star	0	0	1	1	0	0	0	2	0	0	1	0
novel-nve-miR-91_guide	0	0	0	0	0	0	0	0	0	0	0	0
novel-nve-miR-91_star	0	0	0	1	0	0	0	0	0	0	0	0
novel-nve-miR-92_guide	0	0	0	0	1	0	0	0	0	0	0	0
novel-nve-miR-92_star	0	0	0	0	0	0	0	0	0	0	0	0
novel-nve-miR-93_guide	15	14	22	21	14	18	38	26	27	13	3	10
novel-nve-miR-93_star	0	0	0	0	0	0	0	0	0	0	0	0
novel-nve-miR-94_guide	0	0	0	0	0	1	0	0	0	0	0	0
novel-nve-miR-94_star	0	0	0	0	0	0	0	0	0	0	0	0
novel-nve-miR-95_guide	0	1	1	0	0	0	0	0	0	0	0	0
novel-nve-miR-95_star	0	0	0	0	0	0	0	0	0	0	0	0
novel-nve-miR-96_guide	0	1	0	0	0	0	0	0	1	0	0	0
novel-nve-miR-96_star	0	0	0	0	0	0	0	0	0	1	0	0
novel-nve-miR-97_guide	0	1	1	0	0	0	0	0	1	0	0	0
novel-nve-miR-97_star	0	0	0	0	0	0	0	0	0	0	0	0
novel-nve-miR-98_guide	0	0	2	0	1	0	0	2	10	0	0	1
novel-nve-miR-98_star	0	0	0	0	0	0	0	0	0	0	0	0
novel-nve-miR-99-1_guide	0	0	0	0	0	0	0	0	0	0	0	0
novel-nve-miR-99-1_star	0	0	0	0	0	0	0	0	0	0	0	0
nve-miR-100-5p	163	170	160	776	855	656	282	481	283	577	611	348
nve-miR-100-3p	1	7	12	0	0	0	1	0	4	2	3	2
nve-miR-2022-5p	15	46	14	40	48	46	2	4	0	57	180	69
nve-miR-2022-3p	250	409	308	1446	2048	1937	191	229	159	1246	4416	2154
nve-miR-2023-5p	4	12	10	3	3	5	3	5	1	3	9	7
nve-miR-2023-3p	46	52	50	68	80	58	20	46	20	54	135	76
nve-miR-2024a-5p	143	190	179	220	203	231	487	335	836	190	298	195
nve-miR-2024a-3p	751	537	666	619	479	532	254	390	418	527	580	392
nve-miR-2024e-3p	19115	25989	34477	23945	18110	24683	10723	8863	11145	20899	19388	18079
nve-miR-2024e-5p	44	69	78	73	86	90	161	135	327	43	136	80
nve-miR-2024f-3p	578	483	678	479	291	425	160	144	428	390	320	324
nve-miR-2024f-5p	81	130	114	127	69	118	129	68	220	69	114	85
nve-miR-2024g-3p	139	142	127	152	121	122	42	84	75	127	96	81
nve-miR-2024g-5p	143	190	178	220	202	230	486	335	836	189	298	194
nve-miR-2025-5p	3	11	11	2	2	3	1	0	1	5	23	2
nve-miR-2025-3p	222	324	386	499	455	560	130	92	89	445	1143	702
nve-miR-2026-3p	253	344	414	72	86	91	39	23	118	103	126	89
nve-miR-2026-5p	610	930	1227	443	484	630	302	260	381	506	557	449
nve-miR-2027-3p	8	8	16	7	4	15	1	5	2	8	11	3
nve-miR-2027-5p	1997	2118	4082	5931	3532	5320	2966	2568	3066	4088	2750	3520
nve-miR-2028-5p	2178	3615	5089	12184	4674	9829	6240	2491	11542	3855	5260	6867
nve-miR-2028-3p	48	75	128	172	63	164	190	78	294	115	81	87
nve-miR-2029-3p	2276	3638	3674	1951	1166	1764	649	558	1086	1404	1181	1313
nve-miR-2029-5p	157	208	292	538	447	480	502	342	609	438	457	384
nve-miR-2030-5p	3758	5882	5939	5224	5906	4934	1645	1774	1615	3136	7818	3666
nve-miR-2030-3p	670	1567	1210	467	430	531	103	68	84	334	599	471
nve-miR-2031-3p	1	2	7	0	1	1	1	0	0	0	1	1
nve-miR-2031-5p	26	36	53	5	10	8	8	8	12	3	13	11
nve-miR-2032a-3p	6	8	7	10	5	3	0	0	2	4	5	7
nve-miR-2032a-5p	0	0	0	0	0	0	0	0	0	0	0	0
nve-miR-2032b-5p	0	2	0	0	0	0	0	0	0	0	0	0
nve-miR-2032b-3p	6	8	7	10	5	3	0	0	2	4	5	7
nve-miR-2034-3p	0	0	2	2	3	1	0	0	0	2	1	0
nve-miR-2034-5p	2	0	5	9	1	1	0	0	6	2	4	12
nve-miR-2035-3p	15	13	35	19	10	25	27	14	51	16	6	19
nve-miR-2035-5p	562	919	1464	1127	684	1234	1592	844	1865	947	778	1085
nve-miR-2036-5p	228	392	485	76	38	91	79	34	75	52	43	55
nve-miR-2036-3p	644	714	1003	321	195	347	259	167	256	163	171	181
nve-miR-2037-5p	0	1	1	0	0	0	0	0	0	0	0	2
nve-miR-2037-3p	1	2	2	20	19	10	15	11	9	4	10	8
nve-miR-2038-3p	0	2	0	4	0	0	1	2	0	0	0	0
nve-miR-2038-5p	0	0	0	1	0	0	0	0	1	0	0	0
nve-miR-2039-3p	7	9	9	7	5	0	2	1	4	0	9	1
nve-miR-2039-5p	3	0	1	0	0	1	0	0	0	1	0	1
nve-miR-2040a-5p	3	9	11	9	8	7	6	5	1	11	6	7
nve-miR-2040a-3p	12	25	35	144	173	94	132	219	126	105	78	87
nve-miR-2040b-5p	28	40	48	104	55	97	15	4	20	79	55	66
nve-miR-2040b-3p	128	179	176	1214	665	897	205	245	242	993	633	575
nve-miR-2041b-3p	105	176	185	281	221	173	156	152	114	138	186	147
nve-miR-2041b-5p	66	122	118	234	190	116	153	93	104	76	143	133
nve-miR-2042-5p	3	4	3	6	7	3	3	1	4	1	7	2
nve-miR-2042-3p	4	8	2	12	7	2	1	1	1	7	4	3
nve-miR-2043a-5p	5	4	6	5	6	1	1	2	1	3	4	2
nve-miR-2043a-3p	2	3	3	3	5	1	1	1	8	1	1	0
nve-miR-2045-5p	19	42	45	62	36	41	54	45	65	32	44	33
nve-miR-2045-3p	8	20	13	19	15	24	19	3	31	14	12	9
nve-miR-2046-3p	0	2	3	1	1	1	0	0	0	1	3	0
nve-miR-2046-5p	21	65	56	41	38	27	10	4	13	34	42	39
nve-miR-2047-5p	3	6	8	9	5	9	4	4	1	3	3	2
nve-miR-2047-3p	4	16	4	34	33	20	10	12	12	7	18	2
nve-miR-2050-5p	0	0	0	0	0	0	0	0	0	0	0	1
nve-miR-2050-3p	10	14	28	7	9	6	5	4	5	12	13	9
nve-miR-9413	0	1	1	0	1	0	0	0	0	0	0	0
nve-miR-9413	0	1	1	0	1	0	0	0	0	0	0	0
nve-miR-9414-5p	3672	5323	5824	6718	3571	5027	2244	1111	1800	2411	3427	2984
nve-miR-9414-3p	76	77	81	58	44	58	30	23	27	36	27	28
nve-miR-9417	166	186	141	221	156	164	177	110	236	115	209	159
nve-miR-9422	0	0	3	3	0	0	0	0	1	0	1	0
nve-miR-9424a	0	0	0	0	0	0	0	0	0	0	0	0
nve-miR-9424b	0	0	0	0	0	0	0	0	0	0	0	0
nve-miR-9425	1	1	2	11	19	9	9	6	8	4	14	17
nve-miR-9428	14	29	33	25	28	23	22	13	46	19	7	15
nve-miR-9429-5p	0	0	0	0	0	0	0	0	0	0	0	0
nve-miR-9429-3p	0	0	0	0	0	0	0	0	0	0	0	0
nve-miR-9431	5	3	5	15	10	14	6	4	3	9	7	6
nve-miR-9433	28	15	31	32	20	28	1	4	3	22	12	9
nve-miR-9435	0	0	0	0	0	0	0	0	0	0	0	0
nve-miR-9442	0	0	0	0	0	0	0	0	0	0	0	0
nve-miR-9445	0	0	8	3	0	0	1	1	5	0	0	0
nve-miR-9446	4	1	2	3	1	0	0	1	3	0	1	1
nve-miR-9448	4	7	10	5	4	1	7	2	4	1	5	6
nve-miR-9449	0	0	0	0	0	0	0	0	0	0	1	0
nve-miR-9453	0	0	0	0	0	1	0	0	0	0	0	0
nve-miR-9455	0	0	0	0	0	0	0	0	0	0	0	0
nve-miR-9456	28	42	49	71	62	32	51	26	21	25	38	45
nve-miR-9457	4	4	11	8	7	3	4	3	0	2	2	3

### Sheet: normalized to spike x 1M
#miRNA	A1_I	A1_II	A1_III	cm1_I	cm1_II	cm1_III	A2_I	A2_II	A2_III	cm2_I	cm2_II	cm2_III
cel-lin-4-5p	5896	12133	13603	23665	20181	20155	13715	14789	19991	10265	18644	18203
mmu-miR-125a-5p	1850	2706	2017	6108	5693	4668	2750	4068	5402	2223	4815	3704
mmu-miR-148a-3p	49929	105743	97052	198628	165126	163586	127801	91263	154497	69268	137030	165735
hsa-miR-659-5p	29135	65100	74096	128090	97921	121793	82853	64886	106968	53039	103411	109019
avg:	21702.5	46420.5	46692	89122.8	72230.2	77550.5	56779.8	43751.5	71714.5	33698.8	65975	74165.2
#miRNA	A1_I	A1_II	A1_III	cm1_I	cm1_II	cm1_III	A2_I	A2_II	A2_III	cm2_I	cm2_II	cm2_III
novel-nve-miR-10_guide	0	21.5422	0	11.2205	0	0	0	0	0	0	0	13.4834
novel-nve-miR-10_star	0	0	0	0	0	0	0	0	0	0	0	0
novel-nve-miR-100-1_guide	0	0	21.4169	0	0	25.7896	0	22.8564	27.8884	0	0	0
novel-nve-miR-100-1_star	0	0	0	0	0	0	0	0	0	0	0	0
novel-nve-miR-101-1_guide	0	0	0	0	0	0	0	0	0	0	0	0
novel-nve-miR-101-1_star	0	0	0	0	0	0	0	0	0	0	0	0
novel-nve-miR-102-1_guide	0	0	0	33.6614	0	0	35.2238	68.5691	27.8884	0	0	13.4834
novel-nve-miR-102-1_star	0	0	0	0	0	0	0	0	0	0	0	13.4834
novel-nve-miR-103-1_guide	46.0776	0	0	0	0	0	0	0	0	0	30.3145	0
novel-nve-miR-103-1_star	0	0	0	0	0	0	0	0	13.9442	0	0	0
novel-nve-miR-11_guide	0	0	0	0	0	0	0	0	13.9442	0	0	0
novel-nve-miR-11_star	0	0	0	0	13.8446	0	0	0	13.9442	0	0	13.4834
novel-nve-miR-12_guide	184.311	43.0844	85.6678	67.3229	55.3785	12.8948	70.4477	159.995	83.6651	148.373	90.9435	80.9004
novel-nve-miR-12_star	0	0	21.4169	0	27.6892	12.8948	0	22.8564	0	0	15.1573	0
novel-nve-miR-13_guide	92.1553	21.5422	21.4169	11.2205	41.5338	12.8948	17.6119	45.7127	0	0	0	0
novel-nve-miR-13_star	0	0	0	0	0	0	0	0	13.9442	0	0	0
novel-nve-miR-14_guide	138.233	107.711	42.8339	67.3229	41.5338	51.5793	17.6119	45.7127	41.8325	118.699	75.7863	26.9668
novel-nve-miR-14_star	0	0	21.4169	0	0	0	0	0	13.9442	0	0	0
novel-nve-miR-15_guide	46.0776	43.0844	42.8339	11.2205	0	0	0	0	0	29.6747	0	13.4834
novel-nve-miR-15_star	0	0	21.4169	0	0	0	0	0	0	0	15.1573	0
novel-nve-miR-16_guide	138.233	64.6266	128.502	33.6614	0	25.7896	17.6119	0	41.8325	89.0241	30.3145	26.9668
novel-nve-miR-16_star	46.0776	43.0844	107.085	22.441	0	25.7896	17.6119	22.8564	0	89.0241	30.3145	0
novel-nve-miR-18_guide	0	0	0	0	0	0	0	0	0	0	0	0
novel-nve-miR-18_star	0	0	0	0	0	0	0	0	0	0	0	0
novel-nve-miR-19_guide	0	21.5422	21.4169	11.2205	0	0	52.8357	22.8564	55.7767	29.6747	0	0
novel-nve-miR-19_star	0	0	0	11.2205	0	0	17.6119	0	13.9442	0	0	0
novel-nve-miR-20_guide	46.0776	107.711	192.753	78.5434	83.0677	38.6845	0	68.5691	13.9442	59.3494	90.9435	26.9668
novel-nve-miR-20_star	0	0	0	0	0	0	0	0	0	0	0	0
novel-nve-miR-23_guide	0	21.5422	0	0	13.8446	0	0	0	0	29.6747	0	0
novel-nve-miR-23_star	0	0	0	0	0	0	0	0	0	0	0	0
novel-nve-miR-24_guide	0	0	0	0	13.8446	12.8948	0	0	13.9442	0	15.1573	0
novel-nve-miR-24_star	0	0	0	0	0	0	0	0	0	0	0	0
novel-nve-miR-25_guide	0	0	21.4169	67.3229	27.6892	64.4741	158.507	182.851	181.274	178.048	15.1573	13.4834
novel-nve-miR-25_star	0	0	0	11.2205	0	0	0	0	0	0	0	0
novel-nve-miR-26_guide	184.311	236.964	149.919	134.646	41.5338	77.3689	123.283	182.851	27.8884	29.6747	60.629	26.9668
novel-nve-miR-26_star	0	43.0844	64.2508	11.2205	27.6892	51.5793	17.6119	22.8564	0	29.6747	60.629	0
novel-nve-miR-28_guide	46.0776	64.6266	21.4169	44.8819	96.9123	64.4741	140.895	91.4254	111.553	59.3494	15.1573	13.4834
novel-nve-miR-28_star	0	0	0	11.2205	0	12.8948	0	0	0	0	0	0
novel-nve-miR-29_guide	0	0	0	0	0	0	0	0	0	0	0	0
novel-nve-miR-29_star	0	0	0	0	0	0	0	0	0	0	0	0
novel-nve-miR-30_guide	92.1553	0	0	22.441	0	0	17.6119	45.7127	0	0	15.1573	26.9668
novel-nve-miR-30_star	0	0	0	0	0	0	0	0	0	0	15.1573	13.4834
novel-nve-miR-32_guide	230.388	236.964	192.753	67.3229	55.3785	64.4741	176.119	91.4254	153.386	118.699	106.101	53.9336
novel-nve-miR-32_star	0	43.0844	21.4169	22.441	0	12.8948	0	0	0	0	0	26.9668
novel-nve-miR-33_guide	0	0	0	0	0	0	0	0	0	0	0	13.4834
novel-nve-miR-33_star	0	0	0	0	0	0	0	0	0	0	0	0
novel-nve-miR-34_guide	0	0	0	0	0	0	0	0	0	0	0	0
novel-nve-miR-34_star	0	0	0	0	0	0	0	0	0	0	0	0
novel-nve-miR-35_guide	230.388	172.338	599.674	179.528	152.291	128.948	176.119	411.414	55.7767	296.747	136.415	188.768
novel-nve-miR-35_star	0	0	0	0	0	0	0	0	0	0	0	0
novel-nve-miR-36-1_guide	0	21.5422	0	11.2205	27.6892	12.8948	0	0	0	0	45.4718	40.4502
novel-nve-miR-36-1_star	0	0	0	0	0	0	0	0	0	0	0	0
novel-nve-miR-37_guide	0	21.5422	42.8339	22.441	27.6892	12.8948	17.6119	22.8564	0	0	60.629	26.9668
novel-nve-miR-37_star	0	0	0	0	0	0	0	0	0	0	0	0
novel-nve-miR-38_guide	7049.88	6936.59	7752.93	2423.62	678.386	760.795	7907.75	3337.03	7404.36	1246.34	424.403	1267.44
novel-nve-miR-38_star	0	0	0	0	0	0	0	0	0	0	0	0
novel-nve-miR-39-1_guide	230.388	344.675	278.42	224.41	83.0677	180.528	105.671	68.5691	181.274	267.072	151.573	80.9004
novel-nve-miR-39-1_star	0	0	0	0	0	0	0	0	0	0	15.1573	0
novel-nve-miR-42-a_guide	46.0776	193.88	278.42	302.953	152.291	167.633	123.283	91.4254	69.7209	356.096	60.629	134.834
novel-nve-miR-42-a_star	0	0	0	0	0	0	0	0	0	0	0	0
novel-nve-miR-42-b_guide	0	0	0	0	0	0	0	0	0	0	0	0
novel-nve-miR-42-b_star	0	0	0	0	0	0	0	0	0	0	0	0
novel-nve-miR-43_guide	0	0	0	0	0	0	0	22.8564	13.9442	29.6747	15.1573	0
novel-nve-miR-43_star	0	0	0	0	0	12.8948	0	0	0	0	0	0
novel-nve-miR-44-1_guide	737.242	452.386	1049.43	549.804	401.494	309.476	369.85	594.265	195.219	1068.29	454.718	485.403
novel-nve-miR-44-1_star	0	0	0	0	0	0	0	0	0	0	0	0
novel-nve-miR-44-2_guide	1013.71	646.266	1670.52	1009.84	927.589	567.372	1109.55	2788.48	460.158	1780.48	727.548	1038.22
novel-nve-miR-44-2_star	0	0	0	0	0	0	0	0	0	0	0	0
novel-nve-miR-46_guide	0	0	0	0	0	12.8948	0	0	13.9442	0	0	13.4834
novel-nve-miR-47-1_star	0	0	0	0	0	12.8948	0	0	13.9442	0	0	13.4834
novel-nve-miR-46_star	0	0	0	0	0	0	0	0	0	0	0	0
novel-nve-miR-47-1_guide	0	0	0	89.7638	179.98	64.4741	299.403	251.42	97.6093	118.699	197.044	134.834
novel-nve-miR-48-1_guide	368.621	150.795	406.922	11.2205	41.5338	77.3689	17.6119	91.4254	55.7767	237.398	151.573	121.351
novel-nve-miR-48-1_star	0	0	21.4169	0	0	0	0	0	0	0	0	0
novel-nve-miR-48-2_guide	368.621	150.795	406.922	11.2205	41.5338	77.3689	17.6119	91.4254	55.7767	237.398	151.573	121.351
novel-nve-miR-48-2_star	0	0	21.4169	0	0	0	0	0	0	0	0	0
novel-nve-miR-49_guide	230.388	797.062	192.753	325.394	636.852	103.159	475.522	937.111	223.107	118.699	348.617	40.4502
novel-nve-miR-49_star	46.0776	21.5422	0	0	13.8446	0	0	0	0	0	0	0
novel-nve-miR-5_guide	0	86.1688	0	44.8819	13.8446	12.8948	17.6119	0	41.8325	59.3494	0	13.4834
novel-nve-miR-5_star	0	0	0	0	0	0	0	0	0	0	0	0
novel-nve-miR-50_guide	46.0776	0	21.4169	44.8819	0	12.8948	88.0596	45.7127	55.7767	0	45.4718	53.9336
novel-nve-miR-50_star	0	0	0	0	0	0	0	0	0	0	0	0
novel-nve-miR-51_guide	0	21.5422	0	11.2205	0	0	35.2238	22.8564	13.9442	29.6747	30.3145	0
novel-nve-miR-51_star	0	43.0844	0	0	13.8446	0	0	0	13.9442	0	15.1573	0
novel-nve-miR-53_guide	0	43.0844	85.6678	11.2205	41.5338	0	52.8357	114.282	0	0	0	13.4834
novel-nve-miR-53_star	0	21.5422	21.4169	0	0	0	17.6119	0	0	0	0	0
novel-nve-miR-54_guide	46.0776	64.6266	128.502	0	41.5338	25.7896	0	0	13.9442	29.6747	75.7863	13.4834
novel-nve-miR-54_star	0	0	0	0	0	0	0	0	0	0	0	0
novel-nve-miR-55_guide	368.621	280.049	149.919	89.7638	124.602	90.2638	52.8357	68.5691	27.8884	29.6747	151.573	161.801
novel-nve-miR-55_star	0	43.0844	42.8339	22.441	69.2231	25.7896	17.6119	0	0	29.6747	30.3145	26.9668
novel-nve-miR-56_guide	92.1553	150.795	171.336	56.1024	27.6892	64.4741	35.2238	137.138	27.8884	59.3494	60.629	94.3838
novel-nve-miR-56_star	0	0	0	0	0	12.8948	0	0	27.8884	0	0	0
novel-nve-miR-57_guide	460.776	344.675	321.254	168.307	83.0677	193.422	158.507	297.133	195.219	296.747	166.73	148.317
novel-nve-miR-57_star	0	0	0	11.2205	0	0	0	0	55.7767	0	0	13.4834
novel-nve-miR-58_guide	46.0776	0	0	0	0	0	0	0	0	59.3494	0	13.4834
novel-nve-miR-58_star	0	21.5422	0	0	0	0	0	0	0	0	0	0
novel-nve-miR-59_guide	368.621	473.929	235.586	246.851	346.115	348.16	193.731	365.702	237.051	771.542	333.46	337.085
novel-nve-miR-59_star	0	0	0	22.441	55.3785	64.4741	52.8357	91.4254	13.9442	59.3494	45.4718	13.4834
novel-nve-miR-6_guide	0	86.1688	128.502	11.2205	27.6892	25.7896	52.8357	45.7127	13.9442	237.398	45.4718	40.4502
novel-nve-miR-6_star	0	21.5422	21.4169	11.2205	0	0	0	0	13.9442	0	0	13.4834
novel-nve-miR-62_guide	46.0776	21.5422	107.085	44.8819	55.3785	141.843	52.8357	45.7127	27.8884	178.048	166.73	80.9004
novel-nve-miR-62_star	0	64.6266	42.8339	11.2205	0	25.7896	0	22.8564	13.9442	29.6747	0	0
novel-nve-miR-63_guide	46.0776	86.1688	64.2508	11.2205	27.6892	0	88.0596	114.282	111.553	148.373	15.1573	13.4834
novel-nve-miR-63_star	0	0	0	0	0	0	0	0	0	0	0	0
novel-nve-miR-66_guide	0	0	0	0	0	0	0	0	0	0	0	0
novel-nve-miR-66_star	0	0	0	0	0	0	0	0	0	0	0	0
novel-nve-miR-67_guide	0	0	0	0	0	0	0	0	0	0	0	0
novel-nve-miR-67_star	0	0	0	0	0	0	0	0	0	0	0	0
novel-nve-miR-68_guide	0	21.5422	0	0	0	0	0	0	0	0	0	0
novel-nve-miR-68_star	0	0	0	0	0	0	0	0	0	0	0	0
novel-nve-miR-69_guide	92.1553	0	85.6678	22.441	41.5338	25.7896	35.2238	68.5691	13.9442	89.0241	0	26.9668
novel-nve-miR-69_star	0	0	0	0	0	0	0	0	0	0	0	0
novel-nve-miR-70_guide	0	0	0	0	0	0	0	0	0	0	0	0
novel-nve-miR-70_star	0	0	0	0	0	0	0	0	0	0	0	0
novel-nve-miR-71_guide	0	0	21.4169	0	0	12.8948	0	0	0	59.3494	30.3145	26.9668
novel-nve-miR-71_star	0	0	0	0	0	0	0	0	0	0	0	0
novel-nve-miR-72_guide	46.0776	21.5422	21.4169	11.2205	13.8446	12.8948	17.6119	0	13.9442	29.6747	15.1573	53.9336
novel-nve-miR-72_star	0	0	0	0	0	0	0	0	0	0	0	0
novel-nve-miR-73_guide	92.1553	43.0844	21.4169	78.5434	83.0677	77.3689	193.731	159.995	125.498	148.373	151.573	121.351
novel-nve-miR-73_star	0	0	0	0	27.6892	25.7896	0	0	0	0	0	0
novel-nve-miR-74_guide	0	0	0	0	0	0	0	0	0	0	0	0
novel-nve-miR-74_star	0	0	0	0	0	0	0	0	0	0	0	0
novel-nve-miR-75_guide	0	0	21.4169	0	27.6892	12.8948	0	22.8564	0	29.6747	15.1573	0
novel-nve-miR-75_star	0	0	0	0	0	0	0	0	0	0	0	0
novel-nve-miR-76_guide	0	0	0	0	0	0	0	0	0	0	0	0
novel-nve-miR-76_star	0	0	0	0	0	0	0	0	0	0	0	0
novel-nve-miR-78_guide	46.0776	0	0	22.441	69.2231	38.6845	0	0	0	29.6747	15.1573	26.9668
novel-nve-miR-78_star	0	0	0	0	0	0	0	0	0	0	0	0
novel-nve-miR-79_guide	0	0	0	0	0	0	0	0	0	0	0	0
novel-nve-miR-79_star	0	0	0	0	0	0	0	0	0	0	0	0
novel-nve-miR-8_guide	0	0	0	0	13.8446	0	0	45.7127	0	0	0	0
novel-nve-miR-8_star	0	0	0	0	0	0	17.6119	0	0	0	0	0
novel-nve-miR-80_guide	0	21.5422	21.4169	0	0	0	0	0	0	0	15.1573	0
novel-nve-miR-80_star	0	0	0	0	0	0	0	0	0	0	0	0
novel-nve-miR-81_guide	0	21.5422	0	0	0	0	17.6119	0	0	0	0	0
novel-nve-miR-81_star	0	0	0	0	0	0	0	0	0	0	0	0
novel-nve-miR-82_guide	0	0	0	0	0	12.8948	0	0	0	0	0	0
novel-nve-miR-82_star	0	0	0	0	0	0	0	0	0	0	0	0
novel-nve-miR-83_guide	46.0776	64.6266	192.753	22.441	0	38.6845	0	45.7127	13.9442	0	15.1573	40.4502
novel-nve-miR-83_star	138.233	43.0844	107.085	22.441	13.8446	0	0	22.8564	0	29.6747	15.1573	26.9668
novel-nve-miR-84_guide	0	21.5422	0	0	13.8446	0	0	0	0	0	0	0
novel-nve-miR-84_star	0	0	0	0	0	0	0	0	0	0	0	0
novel-nve-miR-85_guide	0	0	21.4169	22.441	0	0	0	0	41.8325	0	0	0
novel-nve-miR-85_star	46.0776	21.5422	0	0	13.8446	0	0	0	27.8884	29.6747	0	0
novel-nve-miR-86_guide	92.1553	0	21.4169	11.2205	0	0	0	0	0	0	15.1573	0
novel-nve-miR-86_star	0	21.5422	0	0	0	12.8948	0	0	0	0	0	0
novel-nve-miR-87_guide	0	0	0	0	0	0	0	0	0	0	0	0
novel-nve-miR-87_star	0	0	0	0	0	0	0	0	0	0	15.1573	0
novel-nve-miR-88_guide	0	21.5422	0	22.441	27.6892	12.8948	0	45.7127	41.8325	0	0	0
novel-nve-miR-88_star	0	0	0	11.2205	27.6892	25.7896	0	0	13.9442	29.6747	0	0
novel-nve-miR-89_guide	92.1553	43.0844	21.4169	56.1024	96.9123	64.4741	70.4477	45.7127	27.8884	29.6747	30.3145	80.9004
novel-nve-miR-89_star	0	0	0	0	0	0	0	22.8564	0	0	0	0
novel-nve-miR-9_guide	0	0	21.4169	0	41.5338	12.8948	0	22.8564	55.7767	0	15.1573	13.4834
novel-nve-miR-9_star	0	0	21.4169	11.2205	0	0	0	45.7127	0	0	15.1573	0
novel-nve-miR-91_guide	0	0	0	0	0	0	0	0	0	0	0	0
novel-nve-miR-91_star	0	0	0	11.2205	0	0	0	0	0	0	0	0
novel-nve-miR-92_guide	0	0	0	0	13.8446	0	0	0	0	0	0	0
novel-nve-miR-92_star	0	0	0	0	0	0	0	0	0	0	0	0
novel-nve-miR-93_guide	691.165	301.591	471.173	235.63	193.825	232.107	669.253	594.265	376.493	385.771	45.4718	134.834
novel-nve-miR-93_star	0	0	0	0	0	0	0	0	0	0	0	0
novel-nve-miR-94_guide	0	0	0	0	0	12.8948	0	0	0	0	0	0
novel-nve-miR-94_star	0	0	0	0	0	0	0	0	0	0	0	0
novel-nve-miR-95_guide	0	21.5422	21.4169	0	0	0	0	0	0	0	0	0
novel-nve-miR-95_star	0	0	0	0	0	0	0	0	0	0	0	0
novel-nve-miR-96_guide	0	21.5422	0	0	0	0	0	0	13.9442	0	0	0
novel-nve-miR-96_star	0	0	0	0	0	0	0	0	0	29.6747	0	0
novel-nve-miR-97_guide	0	21.5422	21.4169	0	0	0	0	0	13.9442	0	0	0
novel-nve-miR-97_star	0	0	0	0	0	0	0	0	0	0	0	0
novel-nve-miR-98_guide	0	0	42.8339	0	13.8446	0	0	45.7127	139.442	0	0	13.4834
novel-nve-miR-98_star	0	0	0	0	0	0	0	0	0	0	0	0
novel-nve-miR-99-1_guide	0	0	0	0	0	0	0	0	0	0	0	0
novel-nve-miR-99-1_star	0	0	0	0	0	0	0	0	0	0	0	0
nve-miR-100-5p	7510.66	3662.18	3426.71	8707.09	11837.1	8459	4966.56	10993.9	3946.2	17122.3	9261.08	4692.22
nve-miR-100-3p	46.0776	150.795	257.003	0	0	0	17.6119	0	55.7767	59.3494	45.4718	26.9668
nve-miR-2022-5p	691.165	990.942	299.837	448.819	664.542	593.162	35.2238	91.4254	0	1691.46	2728.31	930.355
nve-miR-2022-3p	11519.4	8810.76	6596.42	16224.8	28353.8	24977.3	3363.88	5234.11	2217.12	36974.7	66934.4	29043.3
nve-miR-2023-5p	184.311	258.506	214.169	33.6614	41.5338	64.4741	52.8357	114.282	13.9442	89.0241	136.415	94.3838
nve-miR-2023-3p	2119.57	1120.19	1070.85	762.993	1107.57	747.9	352.238	1051.39	278.884	1602.43	2046.23	1024.74
nve-miR-2024a-5p	6589.1	4093.02	3833.63	2468.51	2810.46	2978.7	8577	7656.88	11657.3	5638.19	4516.86	2629.26
nve-miR-2024a-3p	34604.3	11568.2	14263.7	6945.48	6631.57	6860.05	4473.43	8913.98	5828.67	15638.6	8791.21	5285.49
nve-miR-2024e-3p	880774	559860	738392	268674	250726	318283	188853	202576	155408	620171	293869	243766
nve-miR-2024e-5p	2027.42	1486.41	1670.52	819.095	1190.64	1160.53	2835.52	3085.61	4559.75	1276.01	2061.39	1078.67
nve-miR-2024f-3p	26632.9	10404.9	14520.7	5374.61	4028.78	5480.3	2817.91	3291.32	5968.11	11573.1	4850.32	4368.62
nve-miR-2024f-5p	3732.29	2800.49	2441.53	1425	955.278	1521.59	2271.94	1554.23	3067.72	2047.55	1727.93	1146.09
nve-miR-2024g-3p	6404.79	3058.99	2719.95	1705.51	1675.2	1573.17	739.7	1919.93	1045.81	3768.69	1455.1	1092.16
nve-miR-2024g-5p	6589.1	4093.02	3812.22	2468.51	2796.61	2965.81	8559.39	7656.88	11657.3	5608.52	4516.86	2615.78
nve-miR-2025-5p	138.233	236.964	235.586	22.441	27.6892	38.6845	17.6119	0	13.9442	148.373	348.617	26.9668
nve-miR-2025-3p	10229.2	6979.67	8266.94	5599.02	6299.3	7221.1	2289.55	2102.79	1241.03	13205.2	17324.7	9465.35
nve-miR-2026-3p	11657.6	7410.52	8866.62	807.875	1190.64	1173.43	686.865	525.696	1645.41	3056.49	1909.81	1200.02
nve-miR-2026-5p	28107.4	20034.3	26278.6	4970.67	6700.79	8123.74	5318.8	5942.65	5312.73	15015.4	8442.59	6054.05
nve-miR-2027-3p	368.621	172.338	342.671	78.5434	55.3785	193.422	17.6119	114.282	27.8884	237.398	166.73	40.4502
nve-miR-2027-5p	92017	45626.4	87424	66548.7	48899.2	68600.5	52236.9	58695.1	42752.9	121310	41682.5	47461.6
nve-miR-2028-5p	100357	77875.1	108991	136710	64709.7	126743	109898	56935.2	160944	114396	79727.2	92590.5
nve-miR-2028-3p	2211.73	1615.67	2741.37	1929.92	872.211	2114.75	3346.26	1782.8	4099.59	3412.59	1227.74	1173.06
nve-miR-2029-3p	104873	78370.5	78685.9	21891.2	16142.8	22746.5	11430.1	12753.8	15143.4	41663.3	17900.7	17703.7
nve-miR-2029-5p	7234.19	4480.78	6253.75	6036.62	6188.54	6189.52	8841.18	7816.87	8492.01	12997.5	6926.87	5177.63
nve-miR-2030-5p	173160	126711	127195	58615.8	81766.3	63623.1	28971.6	40547.2	22519.9	93059.8	118499	49430.2
nve-miR-2030-3p	30872	33756.6	25914.5	5239.96	5953.18	6847.15	1814.03	1554.23	1171.31	9911.35	9079.2	6350.68
nve-miR-2031-3p	46.0776	43.0844	149.919	0	13.8446	12.8948	17.6119	0	0	0	15.1573	13.4834
nve-miR-2031-5p	1198.02	775.519	1135.1	56.1024	138.446	103.159	140.895	182.851	167.33	89.0241	197.044	148.317
nve-miR-2032a-3p	276.466	172.338	149.919	112.205	69.2231	38.6845	0	0	27.8884	118.699	75.7863	94.3838
nve-miR-2032a-5p	0	0	0	0	0	0	0	0	0	0	0	0
nve-miR-2032b-5p	0	43.0844	0	0	0	0	0	0	0	0	0	0
nve-miR-2032b-3p	276.466	172.338	149.919	112.205	69.2231	38.6845	0	0	27.8884	118.699	75.7863	94.3838
nve-miR-2034-3p	0	0	42.8339	22.441	41.5338	12.8948	0	0	0	59.3494	15.1573	0
nve-miR-2034-5p	92.1553	0	107.085	100.984	13.8446	12.8948	0	0	83.6651	59.3494	60.629	161.801
nve-miR-2035-3p	691.165	280.049	749.593	213.189	138.446	322.371	475.522	319.989	711.153	474.795	90.9435	256.185
nve-miR-2035-5p	25895.6	19797.3	31354.4	12645.5	9469.72	15912.2	28038.2	19290.8	26005.9	28101.9	11792.3	14629.5
nve-miR-2036-5p	10505.7	8444.54	10387.2	852.756	526.095	1173.43	1391.34	777.116	1045.81	1543.08	651.762	741.587
nve-miR-2036-3p	29674	15381.1	21481.2	3601.77	2699.7	4474.5	4561.49	3817.01	3569.71	4836.97	2591.89	2440.5
nve-miR-2037-5p	0	21.5422	21.4169	0	0	0	0	0	0	0	0	26.9668
nve-miR-2037-3p	46.0776	43.0844	42.8339	224.41	263.048	128.948	264.179	251.42	125.498	118.699	151.573	107.867
nve-miR-2038-3p	0	43.0844	0	44.8819	0	0	17.6119	45.7127	0	0	0	0
nve-miR-2038-5p	0	0	0	11.2205	0	0	0	0	13.9442	0	0	0
nve-miR-2039-3p	322.543	193.88	192.753	78.5434	69.2231	0	35.2238	22.8564	55.7767	0	136.415	13.4834
nve-miR-2039-5p	138.233	0	21.4169	0	0	12.8948	0	0	0	29.6747	0	13.4834
nve-miR-2040a-5p	138.233	193.88	235.586	100.984	110.757	90.2638	105.671	114.282	13.9442	326.422	90.9435	94.3838
nve-miR-2040a-3p	552.932	538.555	749.593	1615.75	2395.12	1212.11	2324.77	5005.54	1756.97	3115.84	1182.27	1173.06
nve-miR-2040b-5p	1290.17	861.688	1028.01	1166.93	761.454	1250.8	264.179	91.4254	278.884	2344.3	833.649	889.905
nve-miR-2040b-3p	5897.94	3856.05	3769.38	13621.7	9206.67	11566.7	3610.44	5599.81	3374.49	29467	9594.54	7752.96
nve-miR-2041b-3p	4838.15	3791.43	3962.13	3152.95	3059.66	2230.8	2747.46	3474.17	1589.64	4095.11	2819.25	1982.06
nve-miR-2041b-5p	3041.12	2628.15	2527.2	2625.59	2630.48	1495.8	2694.62	2125.64	1450.19	2255.28	2167.49	1793.29
nve-miR-2042-5p	138.233	86.1688	64.2508	67.3229	96.9123	38.6845	52.8357	22.8564	55.7767	29.6747	106.101	26.9668
nve-miR-2042-3p	184.311	172.338	42.8339	134.646	96.9123	25.7896	17.6119	22.8564	13.9442	207.723	60.629	40.4502
nve-miR-2043a-5p	230.388	86.1688	128.502	56.1024	83.0677	12.8948	17.6119	45.7127	13.9442	89.0241	60.629	26.9668
nve-miR-2043a-3p	92.1553	64.6266	64.2508	33.6614	69.2231	12.8948	17.6119	22.8564	111.553	29.6747	15.1573	0
nve-miR-2045-5p	875.475	904.773	963.763	695.67	498.406	528.688	951.043	1028.54	906.372	949.59	666.919	444.952
nve-miR-2045-3p	368.621	430.844	278.42	213.189	207.669	309.476	334.626	68.5691	432.27	415.446	181.887	121.351
nve-miR-2046-3p	0	43.0844	64.2508	11.2205	13.8446	12.8948	0	0	0	29.6747	45.4718	0
nve-miR-2046-5p	967.63	1400.24	1199.35	460.04	526.095	348.16	176.119	91.4254	181.274	1008.94	636.605	525.853
nve-miR-2047-5p	138.233	129.253	171.336	100.984	69.2231	116.053	70.4477	91.4254	13.9442	89.0241	45.4718	26.9668
nve-miR-2047-3p	184.311	344.675	85.6678	381.496	456.872	257.896	176.119	274.276	167.33	207.723	272.831	26.9668
nve-miR-2050-5p	0	0	0	0	0	0	0	0	0	0	0	13.4834
nve-miR-2050-3p	460.776	301.591	599.674	78.5434	124.602	77.3689	88.0596	91.4254	69.7209	356.096	197.044	121.351
nve-miR-9413	0	21.5422	21.4169	0	13.8446	0	0	0	0	0	0	0
nve-miR-9413	0	21.5422	21.4169	0	13.8446	0	0	0	0	0	0	0
nve-miR-9414-5p	169197	114669	124732	75379.2	49439.1	64822.3	39521.1	25393.4	25099.5	71545.7	51943.9	40234.5
nve-miR-9414-3p	3501.9	1658.75	1734.77	650.788	609.163	747.9	528.357	525.696	376.493	1068.29	409.246	377.535
nve-miR-9417	7648.89	4006.85	3019.79	2479.73	2159.76	2114.75	3117.31	2514.2	3290.83	3412.59	3167.87	2143.86
nve-miR-9422	0	0	64.2508	33.6614	0	0	0	0	13.9442	0	15.1573	0
nve-miR-9424a	0	0	0	0	0	0	0	0	0	0	0	0
nve-miR-9424b	0	0	0	0	0	0	0	0	0	0	0	0
nve-miR-9425	46.0776	21.5422	42.8339	123.425	263.048	116.053	158.507	137.138	111.553	118.699	212.202	229.218
nve-miR-9428	645.087	624.724	706.759	280.512	387.649	296.581	387.462	297.133	641.432	563.819	106.101	202.251
nve-miR-9429-5p	0	0	0	0	0	0	0	0	0	0	0	0
nve-miR-9429-3p	0	0	0	0	0	0	0	0	0	0	0	0
nve-miR-9431	230.388	64.6266	107.085	168.307	138.446	180.528	105.671	91.4254	41.8325	267.072	106.101	80.9004
nve-miR-9433	1290.17	323.133	663.925	359.055	276.892	361.055	17.6119	91.4254	41.8325	652.843	181.887	121.351
nve-miR-9435	0	0	0	0	0	0	0	0	0	0	0	0
nve-miR-9442	0	0	0	0	0	0	0	0	0	0	0	0
nve-miR-9445	0	0	171.336	33.6614	0	0	17.6119	22.8564	69.7209	0	0	0
nve-miR-9446	184.311	21.5422	42.8339	33.6614	13.8446	0	0	22.8564	41.8325	0	15.1573	13.4834
nve-miR-9448	184.311	150.795	214.169	56.1024	55.3785	12.8948	123.283	45.7127	55.7767	29.6747	75.7863	80.9004
nve-miR-9449	0	0	0	0	0	0	0	0	0	0	15.1573	0
nve-miR-9453	0	0	0	0	0	12.8948	0	0	0	0	0	0
nve-miR-9455	0	0	0	0	0	0	0	0	0	0	0	0
nve-miR-9456	1290.17	904.773	1049.43	796.654	858.366	412.634	898.208	594.265	292.828	741.867	575.976	606.753
nve-miR-9457	184.311	86.1688	235.586	89.7638	96.9123	38.6845	70.4477	68.5691	0	59.3494	30.3145	40.4502

### Sheet: 90%AGO-preference_miRNAs
AGO1_miRNAs	AvgCounts-ago1kd	AvgCounts-control	reduced in AGO1KD? (reduced=1, elevated=0)	Binomial test-reduction				AGO1_miRNAs	AvgCounts-ago2kd	AvgCounts-control	reduced in AGO2KD? (reduced=1, elevated=0)	Binomial test-reduction
nve-miR-2037-3p	43.9986	205.469	1	n	7			nve-miR-2037-3p	213.699	126.046	0	n	8
nve-miR-2040b-3p	4507.79	11465	1	k	6			nve-miR-2040b-3p	4194.91	15604.8	1	k (successes)	4
novel-nve-miR-47-1_guide	0	111.406	1	p	0.5			novel-nve-miR-47-1_guide	216.144	150.192	0	p	0.5
nve-miR-2040a-3p	613.693	1740.99	1	AGO1 miRNAs reduced? P-value:	0.06			nve-miR-2040a-3p	3029.09	1823.72	0	AGO1 miRNAs reduced? P-value:	0.636719
nve-miR-9425	36.8179	167.509	1	Binomial test-elevation				nve-miR-9425	135.733	186.706	1	Binomial test-elevation
novel-nve-miR-58_guide	15.3592	0	0	n	7			novel-nve-miR-58_guide	0	24.2776	1	n	8
nve-miR-2022-3p	8975.53	23185.3	1	k (successes)	1			nve-miR-2022-3p	3605.04	44317.5	1	k (successes)	4
nve-miR-2024g	4831	2743	0	p	0.5			nve-miR-2024g	9291	4247	0	p	0.5
				AGO1 miRNAs elevated? P-value:	0.99							AGO1 miRNAs elevated? P-value:	0.636719
AGO2_miRNAs	ago1kd	control	reduced in AGO1KD? (reduced=1, elevated=0)					AGO2_miRNAs	ago2kd	control	reduced in AGO2KD? (reduced=1, elevated=0)
nve-miR-2024f-3p	17186.2	4961.23	0					nve-miR-2024f-3p	4025.78	6930.69	1
novel-nve-miR-5_guide	28.7229	23.8738	0					novel-nve-miR-5_guide	19.8148	24.2776	1
novel-nve-miR-39-1_guide	284.495	162.668	0					novel-nve-miR-39-1_guide	118.505	166.515	1
novel-nve-miR-55_guide	266.196	101.543	0					novel-nve-miR-55_guide	49.7644	114.349	1
novel-nve-miR-54_guide	79.7353	22.4412	0					novel-nve-miR-54_guide	4.64806	39.6481	1
nve-miR-2047-3p	204.885	365.422	1					nve-miR-2047-3p	205.909	169.173	0
nve-miR-2031-5p	1036.21	99.2357	0					nve-miR-2031-5p	163.692	144.795	0
novel-nve-miR-37_guide	21.4587	21.0083	0					novel-nve-miR-37_guide	13.4894	29.1986	1
nve-miR-9414-5p	136200	63213.5	0					nve-miR-9414-5p	30004.7	54574.7	1
nve-miR-2039-3p	236.392	49.2555	0					nve-miR-2039-3p	37.9523	49.9662	1
novel-nve-miR-59_guide	359.379	313.709	0					novel-nve-miR-59_guide	265.495	480.696	1
novel-nve-miR-98_guide	14.278	4.61487	0	Binomial test-reduction				novel-nve-miR-98_guide	61.7182	4.49447	0	Binomial test-reduction
novel-nve-miR-26_guide	190.398	84.5162	0	n	19			novel-nve-miR-26_guide	111.341	39.0902	0	n	20
novel-nve-miR-56_guide	138.095	49.4219	0	k (successes)	3			novel-nve-miR-56_guide	66.7501	71.4541	1	k (successes)	15
nve-miR-9433	759.077	332.334	0	p	0.99			nve-miR-9433	50.29	318.694	1	p	0.5
nve-miR-2024a-3p	20145.4	6812.36	0	AGO2miRNAs reduced? P-value:	0.5			nve-miR-2024a-3p	6405.36	9905.09	1	AGO2miRNAs reduced? P-value:	0.0133018
novel-nve-miR-85_guide	7.13898	7.48032	1	Binomial test-elevation				novel-nve-miR-85_guide	13.9442	0	0	Binomial test-elevation
nve-miR-2046-5p	1189.07	444.765	0	n	19			nve-miR-2046-5p	149.606	723.799	1	n	21
nve-miR-2028-5p	95741	109388	1	k (successes)	16			nve-miR-2028-5p	109259	95571.2	0	k (successes)	5
novel-nve-miR-42-a_guide	172.793	207.625	1	p	0.5			novel-nve-miR-42-a_guide	94.8099	183.853	1	p	0.5
nve-miR-9456	1081.46	689.218	0	AGO2 miRNAs elevated? P-value:	0.00128841			nve-miR-9456	595.1	641.532	1	AGO2miRNAs elevated? P-value:	0.99
colour legend:
excluded. not passing > 20 counts in at least one group

### Sheet: Strand-selection
	Ration of Guide/Star FCs
AGO1 miRNAs	Ago1KD	Ago2KD
nve-miR-100-5p	75.1387	0.869309		Mann-Whitney U Test Calculator:
nve-miR-2022-3p	3.00007	0.291008		The U-value is 1. The critical value of U at p < .05 is 21. Therefore, the result is significant at p < .05.
nve-miR-2023-3p	2.85734	1.5725		The p-value is .00029. The result is significant at p < .05.
nve-miR-2024g-5p	1.39664	0.268175
nve-miR-2025-3p	5.16118	0.427591
nve-miR-2026-5p	2.34255	0.825275
nve-miR-2030-5p	2.3975	0.507972
nve-miR-2040a-3p	5.33273	0.275178
nve-miR-2040b-3p	2.54393	0.580221
	Ration of Guide/Star FCs
AGO2 miRNAs	Ago1KD	Ago2KD
nve-miR-2024a-3p	0.594435	3.37369		Mann-Whitney U Test Calculator:
nve-miR-2024e-3p	0.62866	5.02505		The critical value of U at p < .05 is 61. Therefore, the result is not significant at p < .05.
nve-miR-2024f-3p	0.663956	2.4115		The p-value is .15151. The result is not significant at p < .05.
nve-miR-2027-5p	2.20742	0.492161
nve-miR-2028-5p	1.52639	1.3886
nve-miR-2029-3p	0.22643	1.96849
nve-miR-2031-5p	0.856272	0.543939
nve-miR-2035-5p	1.26011	1.36289
nve-miR-2036-3p	1.86162	0.904167
nve-miR-2041b-3p	0.814023	1.14889
nve-miR-2042-3p	0.916377	4.58463
nve-miR-2045-5p	0.926597	0.83038
nve-miR-2046-5p	1.05764	0.0772575
nve-miR-9414-5p	1.59391	1.40263

### Sheet: KD_phenotype
		polyp	non-polyp		% poyps						polyp	non-polyp		% polyps
	CM	133	11	144	0.923611					CM	100	19	119	0.840336
	AGO2MO	3	116	119	0.0252101					AGO1MO	10	144	154	0.0649351
		polyp	non-polyp								polyp	non-polyp
	CM	149	13	162	0.919753					CM	122	31	153	0.797386
	AGO2MO	7	81	88	0.0795455					AGO1MO	9	92	101	0.0891089
		polyp	non-polyp								polyp	non-polyp
	CM	162	16	178	0.910112					CM	124	30	154	0.805195
	AGO2MO	1	102	103	0.00970874					AGO1MO	26	89	115	0.226087
	polyps in CM	polyps AGO2kd								polyps in CM	polyps AGO1kd
	0.923611	0.0252101								0.840336	0.0649351
	0.919753	0.0795455								0.797386	0.0891089
	0.910112	0.00970874								0.805195	0.226087
avg	0.917826	0.0381548							avg	0.814306	0.12671
p-value	0.0005								p-value	0.0069
SD	0.00695275	0.0366738							sd	0.0132091	0.050176
